# Sex-Dependent Effects of Chronic Microdrive Implantation on Acquisition of Trace Eyeblink Conditioning

**DOI:** 10.1101/2021.07.30.454487

**Authors:** Amy P Rapp, Timothy J Hark, John M Power, Jeffrey N Savas, M Matthew Oh, John F Disterhoft

## Abstract

Neuroscience techniques, including in vivo recording, have allowed for a great expansion in knowledge; however, this technology may also affect the very phenomena researchers set out to investigate. Including both female and male mice in our associative learning experiments shed light on sex differences on the impact of chronic implantation of tetrodes on learning. While previous research showed intact female mice acquired trace eyeblink conditioning faster than male and ovariectomized females, implantation of chronic microdrive arrays showed sexually dimorphic effects on learning. Microdrive implanted male mice acquired the associative learning paradigm faster than both intact and ovariectomized females. These effects were not due to the weight of the drive alone, as there were no significant sex-differences in learning of animals that received “dummy drive” implants without tetrodes lowered into the brain. Tandem mass tag mass spectrometry and western blot analysis suggest that significant alterations in the MAPK pathway, acute inflammation, and brain derived neurotrophic factor may underlie these observed sex- and surgery-dependent effects on learning.
