## Supplementary material for "Sex-Dependent Effects of Chronic Microdrive Implantation on Acquisition of Trace Eyeblink Conditioning": Tables 1-4

### Sheet: Table 1
	Comparison	Test	F-Value	P-Value	Standard Omega-Square	R Squared	Mean Difference
Microdrive	% Adaptive CR	Two-Way Repeated Measures ANOVA
		Session	F(1.819, 65.47) = 24.98	<0.0001	15.45
		Sex	F(2,36) = 6.941	0.0028	16.03
		Interaction (Session x Sex)	F (18, 324) = 1.720	0.0348	2.127
		Tukey's Multiple Comparisons Test
		T1
		Male MD vs In. Female MD		0.0243			24.55
		Male MD vs In. Ovx MD		0.4689			12.17
		Ovx MD vs In. Female MD		0.3624			-12.38
		T2
		Male MD vs In. Female MD		0.007			31.48
		Male MD vs In. Ovx MD		0.101			22.52
		Ovx MD vs In. Female MD		0.665			-8.96
		T3
		Male MD vs In. Female MD		<0.0001			43.53
		Male MD vs In. Ovx MD		0.0261			23.26
		Ovx MD vs In. Female MD		0.0913			-20.28
		T4
		Male MD vs In. Female MD		0.0019			35.38
		Male MD vs In. Ovx MD		0.2471			17.51
		Ovx MD vs In. Female MD		0.2686			-17.87
		T5
		Male MD vs In. Female MD		0.0012			33.18
		Male MD vs In. Ovx MD		0.0638			26.41
		Ovx MD vs In. Female MD		0.8275			-6.766
		T6
		Male MD vs In. Female MD		0.0171			25.4
		Male MD vs In. Ovx MD		0.1067			26.48
		Ovx MD vs In. Female MD		0.9961			1.078
		T7
		Male MD vs In. Female MD		0.0308			23.14
		Male MD vs In. Ovx MD		0.1407			21.75
		Ovx MD vs In. Female MD		0.9927			-1.395
		T8
		Male MD vs In. Female MD		0.0583			19.98
		Male MD vs In. Ovx MD		0.3059			18.19
		Ovx MD vs In. Female MD		0.9891			-1.792
		T9
		Male MD vs In. Female MD		0.353			11.83
		Male MD vs In. Ovx MD		0.4816			14.58
		Ovx MD vs In. Female MD		0.9745			2.744
		T10
		Male MD vs In. Female MD		0.0087			21.11
		Male MD vs In. Ovx MD		0.082			24.4
		Ovx MD vs In. Female MD		0.9543			3.293
	8 Consecutive CRs	Ordinary One-Way ANOVA
		Sex	F (2, 36) = 7.985	0.0013		0.3073
		Tukey's Multiple Comparisons Test
		Male MD vs In. Female MD		0.0012			-196.4
		Male MD vs In. Ovx MD		0.5651			-61.17
		Ovx MD vs In. Female MD		0.0568			135.2
	CR Onset	Mixed-effects model (REML)
		Session	F (2.155, 77.33) = 1.493	0.2303
		Sex	F (2, 36) = 4.480	0.0183
		Interaction (Session x Sex)	F (18, 323) = 1.137	0.3144
		Tukey's Multiple Comparisons Test
		T1
		Male MD vs In. Female MD		0.9941			-1.82
		Male MD vs In. Ovx MD		0.1815			-38.47
		Ovx MD vs In. Female MD		0.2283			-36.65
		T2
		Male MD vs In. Female MD		0.0437			-37.56
		Male MD vs In. Ovx MD		0.0125			-50.52
		Ovx MD vs In. Female MD		0.732			-12.95
		T3
		Male MD vs In. Female MD		0.0014			-53.93
		Male MD vs In. Ovx MD		0.0127			-64.02
		Ovx MD vs In. Female MD		0.8738			-10.08
		T4
		Male MD vs In. Female MD		0.053			-45.41
		Male MD vs In. Ovx MD		0.1416			-36.25
		Ovx MD vs In. Female MD		0.9007			9.161
		T5
		Male MD vs In. Female MD		0.04			-49.27
		Male MD vs In. Ovx MD		0.0982			-53.8
		Ovx MD vs In. Female MD		0.9797			-4.526
		T6
		Male MD vs In. Female MD		0.015			-54.77
		Male MD vs In. Ovx MD		0.3088			-37.62
		Ovx MD vs In. Female MD		0.7573			17.15
		T7
		Male MD vs In. Female MD		0.1299			-41.96
		Male MD vs In. Ovx MD		0.6			-24.48
		Ovx MD vs In. Female MD		0.7595			17.48
		T8
		Male MD vs In. Female MD		0.0715			-41.75
		Male MD vs In. Ovx MD		0.5454			-29.45
		Ovx MD vs In. Female MD		0.885			12.3
		T9
		Male MD vs In. Female MD		0.1288			-35.63
		Male MD vs In. Ovx MD		0.457			-30.29
		Ovx MD vs In. Female MD		0.9725			5.344
		T10
		Male MD vs In. Female MD		0.2148			-31.7
		Male MD vs In. Ovx MD		0.2644			-39.9
		Ovx MD vs In. Female MD		0.9236			-8.199
Dummy Drive	% Adaptive CR	Two-Way Repeated Measures ANOVA
		Session	F (1.554, 59.07) = 37.68	<0.0001	22.3
		Sex	F (2, 38) = 0.5813	0.564	1.487
		Interaction (Session x Sex)	F (18, 342) = 0.7474	0.7609	0.8848
		Tukey's Multiple Comparisons Test
		T1
		Male DD vs In. Female DD		0.9088			2.699
		Male DD vs In. Ovx DD		0.2814			10.14
		Ovx DD vs In. Female DD		0.5224			7.443
		T2
		Male DD vs In. Female DD		0.9997			-0.2129
		Male DD vs In. Ovx DD		0.0769			20.01
		Ovx DD vs In. Female DD		0.1101			20.22
		T3
		Male DD vs In. Female DD		0.9878			1.394
		Male DD vs In. Ovx DD		0.4721			12.96
		Ovx DD vs In. Female DD		0.5564			11.57
		T4
		Male DD vs In. Female DD		0.9099			4.444
		Male DD vs In. Ovx DD		0.7128			11.31
		Ovx DD vs In. Female DD		0.8793			6.871
		T5
		Male DD vs In. Female DD		0.9725			2.465
		Male DD vs In. Ovx DD		0.9172			6.319
		Ovx DD vs In. Female DD		0.969			3.854
		T6
		Male DD vs In. Female DD		0.7781			6.739
		Male DD vs In. Ovx DD		0.9792			3.531
		Ovx DD vs In. Female DD		0.983			-3.207
		T7
		Male DD vs In. Female DD		0.2826			14.22
		Male DD vs In. Ovx DD		0.6613			14.64
		Ovx DD vs In. Female DD		0.9997			0.4226
		T8
		Male DD vs In. Female DD		0.5277			10.19
		Male DD vs In. Ovx DD		0.8622			6.743
		Ovx DD vs In. Female DD		0.9674			-3.446
		T9
		Male DD vs In. Female DD		0.2259			13.81
		Male DD vs In. Ovx DD		0.7039			10.35
		Ovx DD vs In. Female DD		0.9672			-3.468
		T10
		Male DD vs In. Female DD		0.8051			5.519
		Male DD vs In. Ovx DD		0.8887			6.868
		Ovx DD vs In. Female DD		0.9959			1.349
	8 Consecutive CRs	Ordinary One-Way ANOVA
		Sex	F (2, 34) = 0.9818	0.385		0.0546
	CR Onset	Mixed-effects model (REML)
		Session	F (2.428, 82.28) = 1.313	0.276
		Sex	F (2, 34) = 0.5179	0.6004
		Interaction (Session x Sex)	F (18, 305) = 0.7257	0.7842
Male	% Adaptive CR	Two-Way Repeated Measures ANOVA
		Session	F (1.886, 86.77) = 57.84	<0.0001	25.99
		Surgical Group	F (2, 46) = 13.02	<0.0001	17.33
		Session x Surgical Group	F (18, 414) = 3.280	<0.0001	2.948
		Tukey's Multiple Comparisons Test
		T1
		Male MD vs Male DD		0.008			27.97
		Male MD vs Male HB		0.0026			31.56
		Male DD vs Male HB		0.8116			3.598
		T2
		Male MD vs Male DD		0.0018			33.43
		Male MD vs Male HB		<0.0001			44.26
		Male DD vs Male HB		0.2367			10.83
		T3
		Male MD vs Male DD		<0.0001			42.98
		Male MD vs Male HB		<0.0001			50.39
		Male DD vs Male HB		0.6524			7.411
		T4
		Male MD vs Male DD		0.0029			35.36
		Male MD vs Male HB		<0.0001			42.78
		Male DD vs Male HB		0.7308			7.416
		T5
		Male MD vs Male DD		0.0007			37.48
		Male MD vs Male HB		0.0002			38.2
		Male DD vs Male HB		0.9972			0.7209
		T6
		Male MD vs Male DD		0.0021			32.04
		Male MD vs Male HB		0.009			28.05
		Male DD vs Male HB		0.9153			-3.985
		T7
		Male MD vs Male DD		0.0248			19.32
		Male MD vs Male HB		0.0098			24.62
		Male DD vs Male HB		0.8042			5.299
		T8
		Male MD vs Male DD		0.1249			14.39
		Male MD vs Male HB		0.1071			15.67
		Male DD vs Male HB		0.9853			1.279
		T9
		Male MD vs Male DD		0.2451			10.94
		Male MD vs Male HB		0.174			13.22
		Male DD vs Male HB		0.9189			2.273
		T10
		Male MD vs Male DD		0.0031			20.41
		Male MD vs Male HB		0.0006			16.1
		Male DD vs Male HB		0.749			-4.306
	8 Consecutive CRs	Ordinary One-Way ANOVA
		Surgical Group	F (2, 44) = 10.26	0.0002		0.318
		Tukey's Multiple Comparisons Test
		Male MD vs Male DD		0.0052			-165.7
		Male MD vs Male HB		0.0002			-215.6
		Male DD vs Male HB		0.5289			-49.88
	CR Onset	Mixed-effects model (REML)
		Session	F (2.031, 89.37) = 2.401	0.0956	1.887
		Group	F (2, 44) = 6.842	0.0026	14.81
		Interaction (Session x Sex)	F (18, 396) = 0.6909	0.8209	1.086
		Tukey's Multiple Comparisons Test
		T1
		Male MD vs Male DD		0.1315			-34.75
		Male MD vs Male HB		0.0161			-49.32
		Male DD vs Male HB		0.6826			-14.58
		T2
		Male MD vs Male DD		0.0317			-52.79
		Male MD vs Male HB		0.0001			-66.36
		Male DD vs Male HB		0.777			-13.56
		T3
		Male MD vs Male DD		0.0008			-80.72
		Male MD vs Male HB		<0.0001			-64.49
		Male DD vs Male HB		0.6916			16.23
		T4
		Male MD vs Male DD		0.0193			-52.31
		Male MD vs Male HB		0.0319			-47.06
		Male DD vs Male HB		0.9632			5.257
		T5
		Male MD vs Male DD		0.0426			-57.08
		Male MD vs Male HB		0.1122			-41.67
		Male DD vs Male HB		0.7728			15.4
		T6
		Male MD vs Male DD		0.0268			-68.19
		Male MD vs Male HB		0.0445			-54.27
		Male DD vs Male HB		0.8591			13.91
		T7
		Male MD vs Male DD		0.1289			-45.29
		Male MD vs Male HB		0.266			-30.56
		Male DD vs Male HB		0.7505			14.73
		T8
		Male MD vs Male DD		0.0303			-63.74
		Male MD vs Male HB		0.0271			-53.13
		Male DD vs Male HB		0.8889			10.61
		T9
		Male MD vs Male DD		0.0867			-46.61
		Male MD vs Male HB		0.0988			-41.14
		Male DD vs Male HB		0.9641			5.475
		T10
		Male MD vs Male DD		0.037			-55.66
		Male MD vs Male HB		0.1029			-45.16
		Male DD vs Male HB		0.8678			10.49
Intact Female	% Adaptive CR	Two-Way Repeated Measures ANOVA
		Session	F (1.599, 78.35) = 58.61	<0.0001	26.17
		Surgical Group	F (2, 49) = 2.877	0.0659	5.348
		Session x Surgical Group	F (18, 441) = 1.024	0.4307	0.9144
	8 Consecutive CRs	Ordinary One-Way ANOVA
		Surgical Group	F (2, 47) = 1.729	0.1885		0.06854
	CR Onset	Mixed-effects model (REML)
		Session	F (2.874, 134.8) = 2.098	0.1062
		Group	F (2, 47) = 4.696	0.0138
		Interaction (Session x Sex)	F (18, 422) = 1.688	0.0385
		Tukey's Multiple Comparisons Test
		T1
		In. Female MD vs In. Female DD		0.0012			-73.17
		In. Female MD vs In. Female HB		0.3637			-23.11
		In. Female DD vs In. Female HB		0.0145			50.06
		T2
		In. Female MD vs In. Female DD		0.7016			-13.72
		In. Female MD vs In. Female HB		0.9679			-4.199
		In. Female DD vs In. Female HB		0.8531			9.517
		T3
		In. Female MD vs In. Female DD		0.4513			-19.28
		In. Female MD vs In. Female HB		0.7043			12.01
		In. Female DD vs In. Female HB		0.0997			31.28
		T4
		In. Female MD vs In. Female DD		0.5946			-21.98
		In. Female MD vs In. Female HB		0.4559			21.61
		In. Female DD vs In. Female HB		0.0772			43.59
		T5
		In. Female MD vs In. Female DD		0.9939			-1.557
		In. Female MD vs In. Female HB		0.5507			18.43
		In. Female DD vs In. Female HB		0.3467			19.98
		T6
		In. Female MD vs In. Female DD		0.9997			-0.3588
		In. Female MD vs In. Female HB		0.2018			27.01
		In. Female DD vs In. Female HB		0.1262			27.37
		T7
		In. Female MD vs In. Female DD		0.6819			-17.82
		In. Female MD vs In. Female HB		0.2317			29.22
		In. Female DD vs In. Female HB		0.045			47.04
		T8
		In. Female MD vs In. Female DD		0.4945			-23.31
		In. Female MD vs In. Female HB		0.4889			18.77
		In. Female DD vs In. Female HB		0.1261			42.08
		T9
		In. Female MD vs In. Female DD		0.4281			-22.89
		In. Female MD vs In. Female HB		0.175			26.64
		In. Female DD vs In. Female HB		0.0165			49.53
		T10
		In. Female MD vs In. Female DD		0.2605			-27.66
		In. Female MD vs In. Female HB		0.1579			24.62
		In. Female DD vs In. Female HB		0.0119			52.29
Ovx Female	% Adaptive CR	Two-Way Repeated Measures ANOVA
		Session	F (1.711, 44.49) = 24.20	<0.0001	22.9
		Surgical Group	F (2, 26) = 1.423	0.2591	4.725
		Session x Surgical Group	F (18, 234) = 1.325	0.173	2.507
	8 Consecutive CRs	Ordinary One-Way ANOVA
		Surgical Group	F (2, 26) = 5.604	0.0095		0.3012
		Tukey's Multiple Comparisons Test
		Ovx MD vs Ovx DD		0.0216			214.4
		Ovx MD vs Ovx HB		0.0188			-177.5
		Ovx DD vs Ovx HB		0.8562			36.93
	CR Onset	Mixed-effects model (REML)
		Session	F (3.296, 85.34) = 1.486	0.2212
		Group	F (2, 26) = 0.03391	0.9667
		Interaction (Session x Sex)	F (18, 233) = 0.3502	0.9941
All	Corticosterone	Two-Way Repeated Measures ANOVA
		Session	F (1.837, 62.47) = 3.640	0.0355	5.776
		Group/Sex	F (5, 34) = 0.8514	0.5233	3.983
		Interaction (Session x Group/Sex)	F (10, 68) = 0.6476	0.7678	5.139
		Tukey's Multiple Comparisons Test
		Hab vs. T1		0.7171			190.3
		Hab vs. T2		0.0385			550.9
		T1 vs. T2		0.1305			360.6

### Sheet: Table 2
Sex	Exp Group Comp.	Up	Down
Male	MD to HB	23	140
	MD to DD	120	196
	DD to HB	99	30
In. Female	MD to HB	65	35
	MD to DD	83	30
	DD to HB	408	192
Ovx	MD to HB	225	109
	MD to DD	72	51
	DD to HB	322	175

### Sheet: Table 3
	Comparison	Test	F-Value	P-Value	R Squared	Mean Difference
Mif	Microdrive	Ordinary One-Way ANOVA
		Sex	F (2, 6) = 2.889	0.1322	0.4906
	Dummy Drive	Ordinary One-Way ANOVA
		Sex	F (2, 6) = 1.949	0.2228	0.3938
	Headbolt	Ordinary One-Way ANOVA
		Sex	F (2, 6) = 14.50	0.005	0.8286
		Tukeys Multiple Comparison Test
		HB Male vs. HB Female		0.0063		-0.5927
		HB Male vs. HB Ovx		0.8286		-0.07132
		HB Female vs. HB Ovx		0.0116		0.5214
	Male	Ordinary One-Way ANOVA
		Surgical Group	F (2, 6) = 5.695	0.0411	0.655
		Tukeys Multiple Comparison Test
		HB Male vs. DD Male		0.0543		-0.3987
		HB Male vs. MD Male		0.0667		-0.3766
		DD Male vs. MD Male		0.985		0.02205
	In. Female	Ordinary One-Way ANOVA
		Surgical Group	F (2, 6) = 0.7503	0.5119	0.2001
	Ovx	Ordinary One-Way ANOVA
		Surgical Group	F (2, 6) = 4.056	0.0769	0.5748
F3	Microdrive	Ordinary One-Way ANOVA
		Sex	F (2, 6) = 12.82	0.0068	0.8103
		Tukeys Multiple Comparison Test
		MD Male vs. MD Female		0.0068		-0.7474
		MD Male vs. MD Ovx		0.0239		-0.5681
		MD Female vs. MD Ovx		0.5145		0.1793
	Dummy Drive	Ordinary One-Way ANOVA
		Sex	F (2, 6) = 50.42	0.0002	0.9438
		Tukeys Multiple Comparison Test
		DD Male vs. DD Female		0.0002		-1.205
		DD Male vs. DD Ovx		0.0382		-0.402
		DD Female vs. DD Ovx		0.0014		0.8032
	Headbolt	Ordinary One-Way ANOVA
		Sex	F (2, 6) = 4.812	0.0566	0.616
	Male	Ordinary One-Way ANOVA
		Surgical Group	F (2, 6) = 0.2723	0.7706	0.08321
	In. Female	Ordinary One-Way ANOVA
		Surgical Group	F (2, 6) = 4.831	0.0562	0.6169
	Ovx	Ordinary One-Way ANOVA
		Surgical Group	F (2, 6) = 2.472	0.1648	0.4518
Dusp7	Microdrive	Ordinary One-Way ANOVA
		Sex	F (2, 6) = 10.53	0.0109	0.7783
		Tukeys Multiple Comparison Test
		MD Male vs. MD Female		0.0131		-0.652
		MD Male vs. MD Ovx		0.8446		-0.08664
		MD Female vs. MD Ovx		0.0245		0.5654
	Dummy Drive	Ordinary One-Way ANOVA
		Sex	F (2, 6) = 0.9965	0.423	0.2494
	Headbolt	Ordinary One-Way ANOVA
		Sex	F (2, 6) = 1.268	0.3473	0.2971
	Male	Ordinary One-Way ANOVA
		Surgical Group	F (2, 6) = 0.8132	0.487	0.2133
	In. Female	Ordinary One-Way ANOVA
		Surgical Group	F (2, 6) = 12.81	0.0068	0.8103
		Tukeys Multiple Comparison Test
		HB Female vs. DD Female		0.0299		-0.7901
		HB Female vs. MD Female		0.0064		-1.113
		DD Female vs. MD Female		0.3869		-0.3225
	Ovx	Ordinary One-Way ANOVA
		Surgical Group	F (2, 6) = 0.1347	0.8766	0.04296
Ntrk2	Microdrive	Ordinary One-Way ANOVA
		Sex	F (2, 6) = 4.999	0.0528	0.625
	Dummy Drive	Ordinary One-Way ANOVA
		Sex	F (2, 6) = 56.72	0.0001	0.9498
		Tukeys Multiple Comparison Test
		DD Male vs. DD Female		0.0004		-0.5819
		DD Male vs. DD Ovx		0.252		0.1268
		DD Female vs. DD Ovx		0.0001		0.7087
	Headbolt	Ordinary One-Way ANOVA
		Sex	F (2, 6) = 9.954	0.0124	0.7684
		Tukeys Multiple Comparison Test
		HB Male vs. HB Female		0.0103		-0.5871
		HB Male vs. HB Ovx		0.0975		-0.3348
		HB Female vs. HB Ovx		0.2157		0.2524
	Male	Ordinary One-Way ANOVA
		Surgical Group	F (2, 6) = 40.64	0.0003	0.9313
		Tukeys Multiple Comparison Test
		HB Male vs. DD Male		0.0015
		HB Male vs. MD Male		0.0003
		DD Male vs. MD Male		0.1627
	In. Female	Ordinary One-Way ANOVA
		Surgical Group	F (2, 6) = 0.8137	0.4868	0.2134
	Ovx	Ordinary One-Way ANOVA
		Surgical Group	F (2, 6) = 2.156	0.197	0.4182

### Sheet: Table 4 
	Comparison	Test	F-Value	P-Value	R Squared	Mean Difference
GFAP	Microdrive	Ordinary One-Way ANOVA
		Sex	F(2,12)= 0.1783	0.8389	0.02886
	Dummy Drive	Ordinary One-Way ANOVA
		Sex	F(2,13)= 2.805	0.0971	0.3014
	Headbolt	Ordinary One-Way ANOVA
		Sex	F(2,15)= 1.756	0.2065	0.1897
	Male	Ordinary One-Way ANOVA
		Surgical Group	F (2, 13) = 1.587	0.2417	0.1963
	In. Female	Ordinary One-Way ANOVA
		Surgical Group	F (2, 13) = 1.686	0.2233	0.206
	Ovx	Ordinary One-Way ANOVA
		Surgical Group	F (2, 13) = 0.3382	0.7191	0.04946
TGF-β	Microdrive	Ordinary One-Way ANOVA
		Sex	F (2, 12) = 2.089	0.1665	0.2583
	Dummy Drive	Ordinary One-Way ANOVA
		Sex	F (2, 13) = 0.1261	0.8826	0.01903
	Headbolt	Ordinary One-Way ANOVA
		Sex	F (2, 15) = 3.965	0.0415	0.3458
		Tukeys Mutiple Comparison Test
		In Female vs. Male		0.1466		-0.3193
		In. Female vs. Ovx		0.0398		-0.4339
		Male vs. Ovx		0.757		-0.1146
	Male	Ordinary One-Way ANOVA
		Surgical Group	F (2, 13) = 0.2235	0.8027	0.03324
	In. Female	Ordinary One-Way ANOVA
		Surgical Group	F (2, 13) = 13.31	0.0007	0.6719
		Tukeys Mutiple Comparison Test
		HB vs. DD		0.1065		0.2279
		HB vs. MD		0.0005		0.5317
		DD vs. MD		0.036		0.3038
	Ovx	Ordinary One-Way ANOVA
		Surgical Group	F (2, 13) = 6.837	0.0094	0.5126
		Tukeys Mutiple Comparison Test
		HB vs. DD		0.0548		0.1289
		HB vs. MD		0.0098		0.1959
		DD vs. MD		0.4719		0.067
DCX	Microdrive	Ordinary One-Way ANOVA
		Sex	F (2, 12) = 0.2644	0.772	0.04221
	Dummy Drive	Ordinary One-Way ANOVA
		Sex	F (2, 13) = 1.446	0.2711	0.182
	Male	Ordinary One-Way ANOVA
		Surgical Group	F (2, 13) = 1.008	0.3919	0.1342
	In. Female	Ordinary One-Way ANOVA
		Surgical Group	F (2, 13) = 4.963	0.025	0.4329
		Tukey's multiple comparisons test
		HB vs. DD		0.0199		0.2234
		HB vs. MD		0.2682		0.1159
		DD vs. MD		0.3469		-0.1075
	Ovx	Ordinary One-Way ANOVA
		Surgical Group	F (2, 13) = 20.93	<0.0001	0.763
		Tukey's multiple comparisons test
		HB vs. DD		0.0005		0.2923
		HB vs. MD		0.0002		0.3679
		DD vs. MD		0.4778		0.07564
Iba1	Microdrive	Ordinary One-Way ANOVA
		Sex	F (2, 12) = 0.5193	0.6077	0.07966
	Dummy Drive	Ordinary One-Way ANOVA
		Sex	F (2, 13) = 3.779	0.0508	0.3676
	Headbolt	Ordinary One-Way ANOVA
		Sex	F (2, 15) = 0.1820	0.8354	0.02369
